# The RNA-binding protein RbpB is a central regulator of polysaccharide utilization in gut *Bacteroides*

**DOI:** 10.1101/2023.12.22.572801

**Authors:** Ann-Sophie Rüttiger, Daniel Ryan, Luisella Spiga, Vanessa Lamm-Schmidt, Gianluca Prezza, Sarah Reichardt, Lars Barquist, Franziska Faber, Wenhan Zhu, Alexander J. Westermann

## Abstract

Paramount to human health, symbiotic bacteria in the gastrointestinal tract rely on the breakdown of complex polysaccharides to thrive in this sugar-deprived environment. Gut *Bacteroides* are metabolic generalists and deploy dozens of polysaccharide utilization loci (PULs) to forage diverse dietary and host-derived glycans. The expression of the multi-protein PUL complexes is tightly regulated at the transcriptional level. However, how PULs are orchestrated at translational level in response to the fluctuating levels of their cognate substrates is unknown. Here, we identify the RNA-binding protein RbpB and a family of noncoding RNAs as key players in post-transcriptional PUL regulation. Ablation of RbpB in *Bacteroides thetaiotaomicron* displays compromised colonization in the mouse gut in a host diet-dependent manner. Current dogma holds that individual PULs are regulated by dedicated transcriptional regulators. We demonstrate that RbpB acts as a global RNA binder that directly interacts with several hundred cellular transcripts. This includes a paralogous noncoding RNA family comprised of 14 members, the FopS (family <u>o</u>f <u>p</u>aralogous <u>s</u>RNAs) cluster. Through a series of *in*-*vitro* and *in*-*vivo* assays, we reveal that FopS sRNAs repress the translation of a SusC-like glycan transporter when substrates are limited—an effect antagonized by RbpB. Together, this study implicates RNA-coordinated metabolic control as an important, yet previously overlooked, factor contributing to the *in*-*vivo* fitness of predominant microbiota species in dynamic nutrient landscapes.
