## Supplementary Table 1 for "The RNA-binding protein RbpB is a central regulator of polysaccharide utilization in gut *Bacteroides*"

### Sheet: Genome
replicon	peak_id	peak_start	peak_end	peak_strand	BT-1887XL-plus__collapsed_alignments_unique	BT-1887-2-XL-plus__collapsed_alignments_unique	BT-1887XL-minus__collapsed_alignments_unique	BT-1887-2-XL-minus__collapsed_alignments_unique	baseMean	log2FoldChange	lfcSE	stat	pvalue	padj	feature_type	feature_start	feature_end	feature_strand	feature_locus_tag	feature_name	subfeature_type	feature_product	overlap_length
NC_004663.1	18	573025	573096	+	4333.33	116916	779	996.8	30756.3	4.64524	0.708732	6.55429	2.79529e-11	1.27018e-08	3UTR	572834	573118	+	BT_0461_3UTR	3'UTR_00093	NA	NA	72
NC_004663.1	24	768678	768753	+	1606.45	14129.2	603	462.8	4200.37	3.14304	0.994161	3.1615	0.000784787	0.0264154	3UTR	768632	768988	+	BT_0623_3UTR	3'UTR_00159	NA	NA	76
NC_004663.1	25	768765	768845	+	14432.1	186840	1148	1459.6	50969.9	5.30491	0.637267	8.32446	4.23569e-17	7.88157e-14	3UTR	768632	769017	+	BT_0623_3UTR	3'UTR_00160	NA	NA	81
NC_004663.1	31	951819	951900	+	12992.6	103103	3395	16447.2	33984.4	2.29127	0.43174	5.30707	5.57013e-08	1.20527e-05	3UTR	951480	951912	+	BT_0761_3UTR	3'UTR_00209	NA	NA	82
NC_004663.1	34	1016052	1016130	+	3962.33	34984.5	663	6425.8	11508.9	2.51226	0.479642	5.23779	8.12534e-08	1.64219e-05	3UTR	1015866	1016136	+	BT_0822_3UTR	3'UTR_00231	NA	NA	79
NC_004663.1	48	1515065	1515138	+	11972.3	195958	1604	1619.8	52788.6	4.89059	0.692073	7.06658	7.93987e-13	6.01313e-10	3UTR	1514959	1515151	+	BT_1217_3UTR	3'UTR_00341	NA	NA	74
NC_004663.1	62	1715579	1715649	-	682.648	6410.07	164	142.4	1849.78	3.7173	1.25837	2.95405	0.00156817	0.0398088	3UTR	1715586	1715752	-	BT_1388_3UTR	3'UTR_00401	NA	NA	64
NC_004663.1	64	1803848	1803910	-	489.726	7538.6	33	35.6	2024.23	5.60678	1.28643	4.3584	6.55081e-06	0.000661486	3UTR	1803834	1804058	-	BT_1465_3UTR	3'UTR_00428	NA	NA	63
NC_004663.1	68	1908475	1908543	-	311.644	5913.51	79	89	1598.29	3.93031	1.32824	2.95905	0.00154297	0.0398088	3UTR	1908398	1908722	-	BT_1548_3UTR	3'UTR_00456	NA	NA	69
NC_004663.1	69	1955618	1955674	-	8755.7	38911.8	3793	13973	16358.4	1.3416	0.444377	3.01907	0.00126776	0.0357363	3UTR	1955590	1955927	-	BT_1592_3UTR	3'UTR_00474	NA	NA	57
NC_004663.1	71	1983816	1983858	-	204.052	11059.6	14	17.8	2823.87	6.17154	1.29551	4.76378	9.49977e-07	0.000123334	3UTR	1983803	1983875	-	BT_1613_3UTR	3'UTR_00483	NA	NA	43
NC_004663.1	75	2065608	2065669	+	371.004	6048.94	131	17.8	1642.19	4.55424	1.48875	3.05911	0.00110999	0.0326657	3UTR	2065619	2065761	+	BT_1672_3UTR	3'UTR_00508	NA	NA	51
NC_004663.1	78	2186449	2186522	-	953.481	13948.7	186	1085.8	4043.49	3.01621	0.883841	3.41262	0.000321712	0.0139225	3UTR	2186381	2186716	-	BT_1766_3UTR	3'UTR_00540	NA	NA	74
NC_004663.1	101	2857474	2857532	+	322.774	7899.73	197	0	2104.88	4.98127	1.62752	3.06066	0.00110426	0.0326657	3UTR	2857411	2857636	+	BT_2276_3UTR	3'UTR_00715	NA	NA	59
NC_004663.1	112	3268448	3268483	-	29.6804	1038.25	3	0	267.733	5.29007	1.80043	2.93823	0.00165046	0.0414348	3UTR	3268465	3268466	-	BT_2623_3UTR	3'UTR_00822	NA	NA	2
NC_004663.1	154	4120728	4120776	+	1183.5	12233.3	312	213.6	3485.6	3.82594	1.10254	3.47011	0.000260124	0.0119644	3UTR	4120646	4120829	+	BT_3230_3UTR	3'UTR_00992	NA	NA	49
NC_004663.1	155	4120778	4120840	+	4366.72	21848.4	1571	3382	7792.03	2.07805	0.592092	3.50968	0.000224322	0.0113664	3UTR	4120646	4120829	+	BT_3230_3UTR	3'UTR_00992	NA	NA	52
NC_004663.1	203	5043365	5043441	+	849.6	12504.1	297	71.2	3430.49	4.32503	1.24187	3.48268	0.000248208	0.0119218	3UTR	5043161	5043583	+	BT_3870_3UTR	3'UTR_01183	NA	NA	77
NC_004663.1	213	5366995	5367065	+	5654.11	84956	841	801	23063	4.70028	0.681624	6.89571	2.67981e-12	1.73958e-09	3UTR	5366914	5367189	+	BT_4104_3UTR	3'UTR_01241	NA	NA	71
NC_004663.1	214	5367084	5367158	+	582.477	10382.5	280	106.8	2837.94	3.72941	1.27794	2.91831	0.00175968	0.0427647	3UTR	5366914	5367189	+	BT_4104_3UTR	3'UTR_01241	NA	NA	75
NC_004663.1	216	5436388	5436454	+	218.893	6996.9	81	17.8	1828.65	4.62482	1.48532	3.11368	0.000923843	0.029563	3UTR	5436176	5436616	+	BT_4140_3UTR	3'UTR_01250	NA	NA	67
NC_004663.1	15	512917	513000	+	7052.79	44915.6	2855	5304.4	15032	2.18788	0.53162	4.11549	1.9318e-05	0.00144571	5UTR	512917	513116	+	BT_0426_5UTR	5'UTR_00074	NA	NA	84
NC_004663.1	16	513021	513106	+	3413.24	28439	1752	1744.4	8837.17	2.47952	0.692277	3.58168	0.000170694	0.00901901	5UTR	512917	513116	+	BT_0426_5UTR	5'UTR_00074	NA	NA	86
NC_004663.1	32	959073	959143	+	241.153	5462.1	95	0	1449.56	5.07584	1.64616	3.08344	0.00102309	0.0314131	5UTR	959075	959289	+	BT_0769_5UTR	5'UTR_00178	NA	NA	69
NC_004663.1	33	959144	959213	+	463.756	18869.1	167	35.6	4883.86	4.92414	1.19145	4.1329	1.79111e-05	0.00140324	5UTR	959075	959289	+	BT_0769_5UTR	5'UTR_00178	NA	NA	70
NC_004663.1	50	1534119	1534217	+	16279.7	93668.2	6290	15592.8	32957.7	1.9775	0.460277	4.29633	8.68262e-06	0.000767641	5UTR	1534116	1534434	+	BT_1232_5UTR	5'UTR_01421	NA	NA	99
NC_004663.1	51	1534286	1534365	+	8640.69	138403	1523	3684.6	38062.9	3.85986	0.577984	6.67814	1.20995e-11	6.87252e-09	5UTR	1534116	1534434	+	BT_1232_5UTR	5'UTR_01421	NA	NA	80
NC_004663.1	137	3777495	3777594	+	1305.94	16115.4	758	605.2	4696.15	2.73434	0.974102	2.80703	0.00250002	0.049236	5UTR	3777487	3777741	+	BT_2997_5UTR	5'UTR_00797	NA	NA	100
NC_004663.1	138	3777606	3777689	+	2073.91	20268.4	910	1139.2	6097.89	2.65433	0.793502	3.34508	0.000411296	0.0163621	5UTR	3777487	3777741	+	BT_2997_5UTR	5'UTR_00797	NA	NA	84
NC_004663.1	166	4629769	4629844	-	10380.7	57284.3	2878	11036	20394.8	2.11214	0.436782	4.83569	6.63421e-07	9.76581e-05	5UTR	4629711	4629878	-	BT_3576_5UTR	5'UTR_01699	NA	NA	76
NC_004663.1	202	5035516	5035562	+	174.372	2347.35	49	0	642.68	4.78046	1.65973	2.88027	0.00198668	0.0449128	5UTR	5035409	5035619	+	BT_3866_5UTR	5'UTR_01723	NA	NA	47
NC_004663.1	215	5409199	5409271	-	1547.09	22931.8	530	195.8	6301.17	4.11123	0.95389	4.30997	8.16398e-06	0.000741943	5UTR	5408989	5409270	-	BT_4124_5UTR	5'UTR_01098	NA	NA	72
NC_004663.1	225	5798443	5798520	+	2370.72	40582	1065	1085.8	11275.9	3.16504	0.73713	4.29373	8.78463e-06	0.000767641	5UTR	5798100	5798561	+	BT_4401_5UTR	5'UTR_01788	NA	NA	78
NC_004663.1	1	26575	26603	+	44.5205	270.848	2	17.8	83.7921	4.24096	1.51617	2.79715	0.00257777	0.0496092	gene	26182	28011	+	BT_0030	BT_0030	NA	NA	29
NC_004663.1	5	79487	79528	-	248.573	5146.11	35	35.6	1366.32	4.80876	1.38273	3.47772	0.000252853	0.0119218	gene	79079	79522	-	BT_0084	BT_0084	NA	NA	36
NC_004663.1	6	85022	85051	-	25.9703	586.837	2	0	153.702	5.22604	1.82837	2.85831	0.00212954	0.0458609	gene	84416	85045	-	BT_0091	BT_0091	NA	NA	24
NC_004663.1	6	85022	85051	-	25.9703	586.837	2	0	153.702	5.22604	1.82837	2.85831	0.00212954	0.0458609	gene	85050	85406	-	BT_0092	BT_0092	NA	NA	2
NC_004663.1	7	173221	173250	-	48.2306	857.685	4	0	227.479	5.28531	1.7669	2.99128	0.00138906	0.0375706	gene	169983	175382	-	BT_0164	BT_0164	NA	NA	30
NC_004663.1	8	175937	175967	+	307.934	3566.16	32	249.2	1038.82	3.54883	1.23685	2.86923	0.00205733	0.0449448	gene	175872	176429	+	BT_0166	BT_0166	NA	NA	31
NC_004663.1	10	350172	350199	+	59.3607	315.989	2	0	94.3375	5.51972	1.69221	3.26185	0.000553444	0.020281	gene	349074	350570	+	BT_0297	BT_0297	NA	NA	28
NC_004663.1	11	381839	381912	+	998.002	10201.9	287	427.2	2978.53	3.16634	1.08444	2.91979	0.00175134	0.0427647	gene	380228	381921	+	BT_0316	BT_0316	NA	NA	74
NC_004663.1	12	385924	385956	+	33.3904	631.978	0	53.4	179.692	5.05813	1.77479	2.84998	0.00218608	0.0464184	gene	385353	386577	+	BT_0318	BT_0318	NA	NA	33
NC_004663.1	13	505038	505120	+	1061.07	17469.7	515	267	4828.19	3.47894	1.03621	3.35737	0.000393435	0.015821	gene	504907	506177	+	BT_0418	BT_0418	NA	NA	83
NC_004663.1	14	506110	506168	+	686.358	15122.3	354	249.2	4102.97	3.38597	1.10542	3.06307	0.0010954	0.0326657	gene	504907	506177	+	BT_0418	BT_0418	NA	NA	59
NC_004663.1	15	512917	513000	+	7052.79	44915.6	2855	5304.4	15032	2.18788	0.53162	4.11549	1.9318e-05	0.00144571	gene	512917	513887	+	BT_0426	BT_0426	NA	NA	84
NC_004663.1	16	513021	513106	+	3413.24	28439	1752	1744.4	8837.17	2.47952	0.692277	3.58168	0.000170694	0.00901901	gene	512917	513887	+	BT_0426	BT_0426	NA	NA	86
NC_004663.1	17	520214	520290	-	5305.36	46901.8	2234	8544	15746.3	1.84979	0.488637	3.78561	7.66664e-05	0.00452431	gene	520215	521650	-	BT_0433	BT_0433	NA	NA	76
NC_004663.1	17	520214	520290	-	5305.36	46901.8	2234	8544	15746.3	1.84979	0.488637	3.78561	7.66664e-05	0.00452431	gene	520217	520289	-	BT_t02	BT_t02	NA	NA	73
NC_004663.1	18	573025	573096	+	4333.33	116916	779	996.8	30756.3	4.64524	0.708732	6.55429	2.79529e-11	1.27018e-08	gene	570314	573291	+	BT_0461	BT_0461	NA	NA	72
NC_004663.1	20	627969	628003	+	3079.34	19139.9	151	7315.8	7421.51	2.86488	0.72708	3.94025	4.06985e-05	0.00264191	gene	626800	629291	+	BT_0506	BT_0506	NA	NA	35
NC_004663.1	24	768678	768753	+	1606.45	14129.2	603	462.8	4200.37	3.14304	0.994161	3.1615	0.000784787	0.0264154	gene	767552	769017	+	BT_0623	BT_0623	NA	NA	76
NC_004663.1	25	768765	768845	+	14432.1	186840	1148	1459.6	50969.9	5.30491	0.637267	8.32446	4.23569e-17	7.88157e-14	gene	767552	769017	+	BT_0623	BT_0623	NA	NA	81
NC_004663.1	27	835806	835881	+	17752.6	164495	4476	13830.6	50138.5	2.77812	0.496816	5.59184	1.12339e-08	3.00276e-06	gene	835786	835869	+	BT_t05	BT_t05	NA	NA	64
NC_004663.1	28	901851	901907	-	1806.79	27716.8	42	17.8	7395.84	7.32446	0.88246	8.30005	5.2035e-17	7.88157e-14	gene	900214	901902	-	BT_0727	BT_0727	NA	NA	52
NC_004663.1	31	951819	951900	+	12992.6	103103	3395	16447.2	33984.4	2.29127	0.43174	5.30707	5.57013e-08	1.20527e-05	gene	949408	951912	+	BT_0761	BT_0761	NA	NA	82
NC_004663.1	31	951819	951900	+	12992.6	103103	3395	16447.2	33984.4	2.29127	0.43174	5.30707	5.57013e-08	1.20527e-05	gene	951833	951906	+	BT_t09	BT_t09	NA	NA	68
NC_004663.1	32	959073	959143	+	241.153	5462.1	95	0	1449.56	5.07584	1.64616	3.08344	0.00102309	0.0314131	gene	959075	959961	+	BT_0769	BT_0769	NA	NA	69
NC_004663.1	33	959144	959213	+	463.756	18869.1	167	35.6	4883.86	4.92414	1.19145	4.1329	1.79111e-05	0.00140324	gene	959075	959961	+	BT_0769	BT_0769	NA	NA	70
NC_004663.1	34	1016052	1016130	+	3962.33	34984.5	663	6425.8	11508.9	2.51226	0.479642	5.23779	8.12534e-08	1.64219e-05	gene	1015009	1016253	+	BT_0822	BT_0822	NA	NA	79
NC_004663.1	34	1016052	1016130	+	3962.33	34984.5	663	6425.8	11508.9	2.51226	0.479642	5.23779	8.12534e-08	1.64219e-05	gene	1016059	1016134	+	BT_t11	BT_t11	NA	NA	72
NC_004663.1	35	1039530	1039596	-	968.322	20945.6	314	284.8	5628.17	3.85239	0.943682	4.08229	2.22971e-05	0.00158309	gene	1039009	1039617	-	BT_0848	BT_0848	NA	NA	67
NC_004663.1	37	1126441	1126509	-	805.08	10563.1	423	17.8	2952.24	4.61219	1.42224	3.24289	0.000591612	0.0211676	gene	1126416	1126784	-	BT_0915	rpmG	NA	NA	69
NC_004663.1	39	1163467	1163546	-	6522.26	77507.6	1587	9024.6	23660.4	2.56897	0.456871	5.62298	9.38477e-09	2.76321e-06	gene	1163463	1163535	-	BT_t18	BT_t18	NA	NA	69
NC_004663.1	41	1279299	1279332	-	63.0708	135.424	1	0	49.8737	5.7398	1.72799	3.32166	0.00044742	0.0173767	gene	1276342	1279680	-	BT_1020	BT_1020	NA	NA	34
NC_004663.1	44	1363740	1363817	-	3060.79	17424.5	869	3773.6	6281.98	2.01057	0.63901	3.14638	0.00082652	0.0272153	gene	1363731	1363804	-	BT_t19	BT_t19	NA	NA	65
NC_004663.1	45	1386132	1386171	-	534.246	4333.57	19	569.6	1364.1	3.86512	1.23651	3.12583	0.000886527	0.0287741	gene	1385847	1386656	-	BT_1099	BT_1099	NA	NA	40
NC_004663.1	46	1415983	1416009	-	25.9703	451.413	1	17.8	124.046	4.68151	1.6744	2.79594	0.00258745	0.0496092	gene	1415242	1416192	-	BT_1126	BT_1126	NA	NA	27
NC_004663.1	47	1483191	1483247	+	211.473	5462.1	84	0	1439.39	5.07279	1.64843	3.07735	0.00104425	0.0316339	gene	1483219	1483291	+	BT_t20	BT_t20	NA	NA	29
NC_004663.1	48	1515065	1515138	+	11972.3	195958	1604	1619.8	52788.6	4.89059	0.692073	7.06658	7.93987e-13	6.01313e-10	gene	1514222	1515151	+	BT_1217	BT_1217	NA	NA	74
NC_004663.1	50	1534119	1534217	+	16279.7	93668.2	6290	15592.8	32957.7	1.9775	0.460277	4.29633	8.68262e-06	0.000767641	gene	1534116	1534826	+	BT_1232	BT_1232	NA	NA	99
NC_004663.1	50	1534119	1534217	+	16279.7	93668.2	6290	15592.8	32957.7	1.9775	0.460277	4.29633	8.68262e-06	0.000767641	gene	1534143	1534232	+	BT_t21	BT_t21	NA	NA	75
NC_004663.1	51	1534286	1534365	+	8640.69	138403	1523	3684.6	38062.9	3.85986	0.577984	6.67814	1.20995e-11	6.87252e-09	gene	1534116	1534826	+	BT_1232	BT_1232	NA	NA	80
NC_004663.1	51	1534286	1534365	+	8640.69	138403	1523	3684.6	38062.9	3.85986	0.577984	6.67814	1.20995e-11	6.87252e-09	gene	1534296	1534367	+	BT_t22	BT_t22	NA	NA	70
NC_004663.1	58	1643720	1643757	+	289.383	9073.4	36	17.8	2354.15	5.58325	1.36438	4.09216	2.13685e-05	0.00156611	gene	1643441	1644485	+	BT_1318	BT_1318	NA	NA	38
NC_004663.1	59	1656350	1656383	+	137.272	1670.23	13	0	455.125	5.45917	1.66435	3.28005	0.000518939	0.0194163	gene	1655921	1656521	+	BT_1330	BT_1330	NA	NA	34
NC_004663.1	60	1709811	1709891	+	13671.5	88070.7	4080	15735.2	30389.4	2.11347	0.43323	4.87839	5.34768e-07	8.99995e-05	gene	1709813	1709886	+	BT_t25	BT_t25	NA	NA	74
NC_004663.1	61	1709929	1710017	+	2619.29	18011.4	612	2420.8	5915.87	2.49345	0.676639	3.68506	0.000114324	0.00666013	gene	1709940	1710013	+	BT_t26	BT_t26	NA	NA	74
NC_004663.1	62	1715579	1715649	-	682.648	6410.07	164	142.4	1849.78	3.7173	1.25837	2.95405	0.00156817	0.0398088	gene	1714158	1715678	-	BT_1387	BT_1387	NA	NA	71
NC_004663.1	62	1715579	1715649	-	682.648	6410.07	164	142.4	1849.78	3.7173	1.25837	2.95405	0.00156817	0.0398088	gene	1715586	1716081	-	BT_1388	BT_1388	NA	NA	64
NC_004663.1	63	1744195	1744223	-	14.8402	586.837	0	17.8	154.869	5.5921	1.93314	2.89275	0.00190942	0.0444018	gene	1743635	1744498	-	BT_1410	BT_1410	NA	NA	29
NC_004663.1	69	1955618	1955674	-	8755.7	38911.8	3793	13973	16358.4	1.3416	0.444377	3.01907	0.00126776	0.0357363	gene	1955593	1955664	-	BT_t28	BT_t28	NA	NA	47
NC_004663.1	70	1980650	1980711	+	21143.5	114343	7781	31933.2	43800.2	1.64084	0.424748	3.86311	5.59774e-05	0.00343732	gene	1980639	1981058	+	BT_1609	BT_1609	NA	NA	62
NC_004663.1	70	1980650	1980711	+	21143.5	114343	7781	31933.2	43800.2	1.64084	0.424748	3.86311	5.59774e-05	0.00343732	gene	1980662	1980740	+	BT_t29	BT_t29	NA	NA	50
NC_004663.1	71	1983816	1983858	-	204.052	11059.6	14	17.8	2823.87	6.17154	1.29551	4.76378	9.49977e-07	0.000123334	gene	1983803	1984457	-	BT_1613	BT_1613	NA	NA	43
NC_004663.1	75	2065608	2065669	+	371.004	6048.94	131	17.8	1642.19	4.55424	1.48875	3.05911	0.00110999	0.0326657	gene	2064310	2065761	+	BT_1672	pgk	NA	NA	62
NC_004663.1	78	2186449	2186522	-	953.481	13948.7	186	1085.8	4043.49	3.01621	0.883841	3.41262	0.000321712	0.0139225	gene	2186381	2188256	-	BT_1766	BT_1766	NA	NA	74
NC_004663.1	79	2234590	2234615	+	29.6804	496.554	1	0	131.809	5.94346	1.94352	3.05808	0.00111379	0.0326657	gene	2234522	2235619	+	BT_1787	BT_1787	NA	NA	26
NC_004663.1	80	2319475	2319539	-	322.774	5055.83	138	0	1379.15	4.96257	1.65241	3.00323	0.00133564	0.036469	gene	2319519	2320042	-	BT_1847	BT_1847	NA	NA	21
NC_004663.1	82	2341245	2341325	-	1343.04	12820.1	147	2990.4	4325.14	2.64579	0.839348	3.1522	0.000810238	0.0268739	gene	2340709	2342191	-	BT_r06	BT_r06	NA	NA	81
NC_004663.1	84	2375056	2375143	-	790.239	16115.4	438	53.4	4349.27	4.31471	1.23431	3.49565	0.00023645	0.0118069	gene	2374978	2375402	-	BT_1887	BT_1887	NA	NA	88
NC_004663.1	85	2375178	2375248	-	426.655	9660.24	185	53.4	2581.32	4.17131	1.35251	3.08412	0.00102076	0.0314131	gene	2374978	2375402	-	BT_1887	BT_1887	NA	NA	71
NC_004663.1	88	2458844	2458899	-	192.922	2798.76	54	17.8	765.871	4.21236	1.49814	2.81173	0.00246377	0.049236	gene	2457295	2459076	-	BT_1956	BT_1956	NA	NA	56
NC_004663.1	89	2460031	2460081	-	74.2009	993.109	10	0	269.327	4.88803	1.71303	2.85343	0.00216248	0.0461329	gene	2459141	2460396	-	BT_1957	BT_1957	NA	NA	51
NC_004663.1	90	2482947	2483005	+	1517.41	19049.6	553	302.6	5355.66	3.65894	0.959344	3.814	6.83668e-05	0.00408762	gene	2481564	2483029	+	BT_1973	BT_1973	NA	NA	59
NC_004663.1	93	2544606	2544635	+	18.5502	1670.23	1	53.4	435.795	4.65717	1.60213	2.90687	0.00182533	0.0434258	gene	2544396	2544833	+	BT_2027	BT_2027	NA	NA	30
NC_004663.1	94	2572998	2573061	-	445.205	11240.2	242	124.6	3013	3.60079	1.26437	2.8479	0.00220042	0.0464786	gene	2573008	2573475	-	BT_2052	BT_2052	NA	NA	54
NC_004663.1	95	2575550	2575613	-	6147.54	24737.4	2082	8989	10489	1.51155	0.490217	3.08343	0.00102314	0.0314131	gene	2574633	2575622	-	BT_2055	BT_2055	NA	NA	64
NC_004663.1	95	2575550	2575613	-	6147.54	24737.4	2082	8989	10489	1.51155	0.490217	3.08343	0.00102314	0.0314131	gene	2575512	2575599	-	BT_t34	BT_t34	NA	NA	50
NC_004663.1	96	2680611	2680679	-	6444.35	26543.1	3042	8223.6	11063.3	1.38487	0.494049	2.8031	0.00253072	0.049236	gene	2680617	2680689	-	BT_t35	BT_t35	NA	NA	63
NC_004663.1	97	2714389	2714437	+	129.852	7719.16	108	0	1989.25	4.77489	1.66515	2.86754	0.00206836	0.0449694	gene	2714130	2714461	+	BT_2155	BT_2155	NA	NA	49
NC_004663.1	100	2828535	2828599	-	185.502	3927.29	66	0	1044.7	4.93862	1.65483	2.98436	0.00142088	0.0381435	gene	2828524	2830306	-	BT_2256	BT_2256	NA	NA	65
NC_004663.1	101	2857474	2857532	+	322.774	7899.73	197	0	2104.88	4.98127	1.62752	3.06066	0.00110426	0.0326657	gene	2856277	2857636	+	BT_2276	BT_2276	NA	NA	59
NC_004663.1	101	2857474	2857532	+	322.774	7899.73	197	0	2104.88	4.98127	1.62752	3.06066	0.00110426	0.0326657	gene	2857505	2857577	+	BT_t36	BT_t36	NA	NA	28
NC_004663.1	104	2954837	2954901	-	4975.17	31869.8	1653	3595.6	10523.4	2.36235	0.552315	4.27717	9.46421e-06	0.000811422	gene	2954804	2955913	-	BT_2369	BT_2369	NA	NA	65
NC_004663.1	105	3020699	3020770	+	7423.8	53627.9	1770	11890.4	18678	2.12061	0.433029	4.89716	4.86155e-07	8.4965e-05	gene	3020708	3020781	+	BT_t37	BT_t37	NA	NA	63
NC_004663.1	106	3077312	3077341	-	22.2603	947.968	0	35.6	251.457	5.58679	1.84958	3.02058	0.00126145	0.0357363	gene	3076578	3078440	-	BT_2459	BT_2459	NA	NA	30
NC_004663.1	111	3228249	3228277	+	22.2603	406.272	1	0	107.383	5.5855	1.92083	2.90786	0.00181958	0.0434258	gene	3228139	3228432	+	BT_2585	BT_2585	NA	NA	29
NC_004663.1	112	3268448	3268483	-	29.6804	1038.25	3	0	267.733	5.29007	1.80043	2.93823	0.00165046	0.0414348	gene	3268465	3270020	-	BT_2623	BT_2623	NA	NA	19
NC_004663.1	113	3336542	3336610	-	3995.72	22074.1	2130	3880.4	8020.06	1.7021	0.606684	2.80557	0.00251135	0.049236	gene	3336063	3336866	-	BT_2678	BT_2678	NA	NA	69
NC_004663.1	114	3364976	3365055	-	1127.85	21893.5	572	284.8	5969.55	3.55795	0.971499	3.66234	0.000124963	0.00709789	gene	3363876	3365362	-	BT_2701	BT_2701	NA	NA	80
NC_004663.1	116	3368863	3368937	-	604.737	6455.21	288	17.8	1841.44	4.37371	1.49529	2.92498	0.00172238	0.0427647	gene	3368070	3369413	-	BT_2707	secY	NA	NA	75
NC_004663.1	117	3370051	3370137	-	908.961	15980	579	106.8	4393.7	3.81011	1.18233	3.22255	0.000635273	0.0222052	gene	3369896	3370072	-	BT_2709	rpmD	NA	NA	22
NC_004663.1	117	3370051	3370137	-	908.961	15980	579	106.8	4393.7	3.81011	1.18233	3.22255	0.000635273	0.0222052	gene	3370082	3370600	-	BT_2710	rpsE	NA	NA	56
NC_004663.1	118	3374746	3374817	-	589.897	19817	430	498.4	5333.83	2.85511	0.985537	2.897	0.00188372	0.0443504	gene	3374506	3375237	-	BT_2721	rpsC	NA	NA	72
NC_004663.1	119	3378352	3378441	-	779.109	14670.9	476	302.6	4057.16	3.11098	1.10451	2.81661	0.00242668	0.0490081	gene	3377742	3378359	-	BT_2727	rplC	NA	NA	8
NC_004663.1	119	3378352	3378441	-	779.109	14670.9	476	302.6	4057.16	3.11098	1.10451	2.81661	0.00242668	0.0490081	gene	3378378	3378683	-	BT_2728	rpsJ	NA	NA	64
NC_004663.1	121	3390842	3390902	-	2418.95	36880.5	1202	996.8	10374.6	3.08288	0.756104	4.07733	2.27783e-05	0.00159238	gene	3390854	3391228	-	BT_2735	rplL	NA	NA	49
NC_004663.1	122	3390908	3390989	-	2927.22	46901.8	1449	872.2	13037.6	3.35015	0.773672	4.33019	7.4489e-06	0.000720166	gene	3390854	3391228	-	BT_2735	rplL	NA	NA	82
NC_004663.1	123	3392964	3393043	-	1298.52	18823.9	475	35.6	5158.26	4.8926	1.16801	4.18882	1.40202e-05	0.00111768	gene	3392524	3392967	-	BT_2738	rplK	NA	NA	4
NC_004663.1	123	3392964	3393043	-	1298.52	18823.9	475	35.6	5158.26	4.8926	1.16801	4.18882	1.40202e-05	0.00111768	gene	3393029	3393571	-	BT_2739	BT_2739	NA	NA	15
NC_004663.1	125	3395164	3395242	-	12243.1	79764.7	3598	17515.2	28280.3	1.97631	0.421598	4.68767	1.38165e-06	0.000169681	gene	3395157	3395228	-	BT_t45	BT_t45	NA	NA	65
NC_004663.1	126	3395339	3395396	-	1231.73	12368.7	623	284.8	3627.06	3.16652	1.12165	2.82309	0.00237817	0.0484592	gene	3395339	3395424	-	BT_t47	BT_t47	NA	NA	58
NC_004663.1	127	3395579	3395654	-	8136.13	47263	2793	9238.2	16857.6	1.94677	0.461087	4.22214	1.20999e-05	0.000981817	gene	3395580	3395656	-	BT_t48	BT_t48	NA	NA	75
NC_004663.1	128	3448669	3448735	-	3765.69	24918	1624	3844.8	8538.13	1.94946	0.583532	3.3408	0.000417694	0.0163621	gene	3448642	3448728	-	BT_t49	BT_t49	NA	NA	60
NC_004663.1	129	3459688	3459748	-	708.618	17289.1	279	178	4613.69	3.89207	1.07454	3.62207	0.000146125	0.00809748	gene	3459680	3461439	-	BT_2790	BT_2790	NA	NA	61
NC_004663.1	130	3474804	3474877	+	27179.8	112898	8453	32787.6	45329.7	1.7343	0.420717	4.12226	1.8759e-05	0.00144476	gene	3474794	3474870	+	BT_t51	BT_t51	NA	NA	67
NC_004663.1	133	3682599	3682622	-	22.2603	270.848	0	0	73.277	6.64567	1.95317	3.4025	0.000333859	0.0141781	gene	3680974	3684321	-	BT_2928	BT_2928	NA	NA	24
NC_004663.1	134	3757426	3757486	+	4322.2	46992.1	576	9718.8	15402.3	2.59075	0.461254	5.61674	9.72962e-09	2.76321e-06	gene	3757031	3757510	+	BT_2979	BT_2979	NA	NA	61
NC_004663.1	134	3757426	3757486	+	4322.2	46992.1	576	9718.8	15402.3	2.59075	0.461254	5.61674	9.72962e-09	2.76321e-06	gene	3757436	3757512	+	BT_t53	BT_t53	NA	NA	51
NC_004663.1	137	3777495	3777594	+	1305.94	16115.4	758	605.2	4696.15	2.73434	0.974102	2.80703	0.00250002	0.049236	gene	3777487	3778239	+	BT_2997	BT_2997	NA	NA	100
NC_004663.1	138	3777606	3777689	+	2073.91	20268.4	910	1139.2	6097.89	2.65433	0.793502	3.34508	0.000411296	0.0163621	gene	3777487	3778239	+	BT_2997	BT_2997	NA	NA	84
NC_004663.1	144	3882964	3882995	-	22.2603	496.554	0	0	129.704	7.0839	2.03501	3.48101	0.000249759	0.0119218	gene	3882939	3884230	-	BT_3061	BT_3061	NA	NA	32
NC_004663.1	150	4028935	4028965	-	33.3904	270.848	0	17.8	80.5096	5.5565	1.92399	2.88801	0.00193843	0.0444018	gene	4028701	4030407	-	BT_3160	BT_3160	NA	NA	31
NC_004663.1	151	4054761	4054798	+	111.301	225.707	5	0	85.502	4.99888	1.56212	3.20006	0.000686996	0.0234715	gene	4054467	4057769	+	BT_3174	BT_3174	NA	NA	38
NC_004663.1	152	4072343	4072414	+	107.591	3882.15	53	0	1010.69	4.71051	1.68083	2.80249	0.00253548	0.049236	gene	4071742	4072392	+	BT_3182	BT_3182	NA	NA	50
NC_004663.1	154	4120728	4120776	+	1183.5	12233.3	312	213.6	3485.6	3.82594	1.10254	3.47011	0.000260124	0.0119644	gene	4119307	4120928	+	BT_3230	BT_3230	NA	NA	49
NC_004663.1	154	4120728	4120776	+	1183.5	12233.3	312	213.6	3485.6	3.82594	1.10254	3.47011	0.000260124	0.0119644	gene	4120754	4120827	+	BT_t54	BT_t54	NA	NA	23
NC_004663.1	155	4120778	4120840	+	4366.72	21848.4	1571	3382	7792.03	2.07805	0.592092	3.50968	0.000224322	0.0113664	gene	4119307	4120928	+	BT_3230	BT_3230	NA	NA	63
NC_004663.1	155	4120778	4120840	+	4366.72	21848.4	1571	3382	7792.03	2.07805	0.592092	3.50968	0.000224322	0.0113664	gene	4120754	4120827	+	BT_t54	BT_t54	NA	NA	50
NC_004663.1	159	4198616	4198643	+	44.5205	496.554	1	17.8	139.969	5.14489	1.68856	3.04691	0.00115605	0.0336011	gene	4197538	4200087	+	BT_3282	BT_3282	NA	NA	28
NC_004663.1	160	4284216	4284242	-	33.3904	406.272	1	0	110.166	5.89014	1.88765	3.12036	0.000903157	0.029106	gene	4282742	4284460	-	BT_3331	BT_3331	NA	NA	27
NC_004663.1	161	4344157	4344193	+	55.6507	1805.65	12	0	468.326	4.8799	1.69745	2.87483	0.0020212	0.0449448	gene	4343047	4344210	+	BT_3367	BT_3367	NA	NA	37
NC_004663.1	163	4420770	4420844	-	20279.1	228957	3974	14151	66840.2	3.18218	0.522929	6.08529	5.8139e-10	2.03218e-07	gene	4420448	4420905	-	BT_3430	rpsT	NA	NA	75
NC_004663.1	163	4420770	4420844	-	20279.1	228957	3974	14151	66840.2	3.18218	0.522929	6.08529	5.8139e-10	2.03218e-07	gene	4420770	4420844	-	BT_t55	BT_t55	NA	NA	75
NC_004663.1	166	4629769	4629844	-	10380.7	57284.3	2878	11036	20394.8	2.11214	0.436782	4.83569	6.63421e-07	9.76581e-05	gene	4628820	4629878	-	BT_3576	BT_3576	NA	NA	76
NC_004663.1	166	4629769	4629844	-	10380.7	57284.3	2878	11036	20394.8	2.11214	0.436782	4.83569	6.63421e-07	9.76581e-05	gene	4629775	4629856	-	BT_t56	BT_t56	NA	NA	70
NC_004663.1	167	4717964	4718048	+	27732.6	386635	2128	2100.4	104649	5.60207	0.748205	7.48734	3.51409e-14	3.992e-11	gene	4717221	4718138	+	BT_3640	BT_3640	NA	NA	85
NC_004663.1	170	4844042	4844105	+	5379.56	35616.5	1522	5215.4	11933.4	2.29337	0.500685	4.58046	2.31977e-06	0.000270283	gene	4842595	4844229	+	BT_3733	BT_3733	NA	NA	64
NC_004663.1	170	4844042	4844105	+	5379.56	35616.5	1522	5215.4	11933.4	2.29337	0.500685	4.58046	2.31977e-06	0.000270283	gene	4844016	4844088	+	BT_t57	BT_t57	NA	NA	47
NC_004663.1	170	4844042	4844105	+	5379.56	35616.5	1522	5215.4	11933.4	2.29337	0.500685	4.58046	2.31977e-06	0.000270283	gene	4844103	4844189	+	BT_t58	BT_t58	NA	NA	3
NC_004663.1	171	4844124	4844189	+	6919.23	44328.8	2340	5607	14798.8	2.26903	0.507548	4.47057	3.90057e-06	0.000432297	gene	4842595	4844229	+	BT_3733	BT_3733	NA	NA	66
NC_004663.1	171	4844124	4844189	+	6919.23	44328.8	2340	5607	14798.8	2.26903	0.507548	4.47057	3.90057e-06	0.000432297	gene	4844103	4844189	+	BT_t58	BT_t58	NA	NA	66
NC_004663.1	176	4890890	4890977	-	27814.2	190632	6611	52403.2	69365	1.96805	0.453352	4.34111	7.0883e-06	0.000700201	gene	4890894	4890966	-	BT_t59	BT_t59	NA	NA	73
NC_004663.1	177	4905627	4905653	-	48.2306	451.413	4	0	125.911	4.86503	1.69137	2.87638	0.00201129	0.0449448	gene	4905117	4906268	-	BT_3780	BT_3780	NA	NA	27
NC_004663.1	181	4983407	4983505	+	6010.27	63243	928	14435.8	21154.3	2.41344	0.436712	5.52638	1.63454e-08	3.94499e-06	gene	4983424	4984906	+	BT_r13	BT_r13	NA	NA	82
NC_004663.1	182	4983743	4983835	+	12042.8	102832	2241	25970.2	35771.5	2.2059	0.421487	5.2336	8.31212e-08	1.64219e-05	gene	4983424	4984906	+	BT_r13	BT_r13	NA	NA	93
NC_004663.1	183	4983931	4984024	+	7624.14	43425.9	2546	17604.2	17800.1	1.44293	0.438225	3.29268	0.000496188	0.018789	gene	4983424	4984906	+	BT_r13	BT_r13	NA	NA	94
NC_004663.1	184	4984076	4984194	+	9330.76	70465.6	2808	27483.2	27521.9	1.5457	0.420733	3.67383	0.000119469	0.00687175	gene	4983424	4984906	+	BT_r13	BT_r13	NA	NA	119
NC_004663.1	185	4984265	4984370	+	4466.89	37151.3	874	11516.6	13502.2	2.02223	0.474052	4.26583	9.95816e-06	0.000837961	gene	4983424	4984906	+	BT_r13	BT_r13	NA	NA	106
NC_004663.1	186	4984457	4984532	+	7089.89	54891.8	1738	16910	20157.4	1.86388	0.431703	4.31751	7.89006e-06	0.000731682	gene	4983424	4984906	+	BT_r13	BT_r13	NA	NA	76
NC_004663.1	187	4984620	4984699	+	12718	86400.5	3174	38608.2	35225.2	1.58273	0.438215	3.61178	0.000152052	0.00826306	gene	4983424	4984906	+	BT_r13	BT_r13	NA	NA	80
NC_004663.1	188	4985121	4985205	+	5127.28	28213.3	1406	7369.2	10529	1.9015	0.489875	3.88161	5.18845e-05	0.00327449	gene	4985120	4985193	+	BT_t60	BT_t60	NA	NA	73
NC_004663.1	189	4985247	4985313	+	3535.67	31914.9	846	4699.2	10248.9	2.41145	0.508655	4.74083	1.06422e-06	0.000134329	gene	4985248	4985321	+	BT_t61	BT_t61	NA	NA	66
NC_004663.1	190	4985498	4985594	+	20661.2	80667.5	6078	38287.8	36423.6	1.42083	0.430989	3.29667	0.000489199	0.01868	gene	4985496	4988149	+	BT_r14	BT_r14	NA	NA	97
NC_004663.1	191	4985925	4986014	+	8748.28	53176.5	2838	19615.6	21094.6	1.53172	0.426403	3.59218	0.000163962	0.00876523	gene	4985496	4988149	+	BT_r14	BT_r14	NA	NA	90
NC_004663.1	192	4986194	4986299	+	14547.1	60128.2	4784	27625.6	26771.2	1.36388	0.424415	3.21356	0.000655513	0.0225655	gene	4985496	4988149	+	BT_r14	BT_r14	NA	NA	106
NC_004663.1	193	4987128	4987213	+	5075.34	21848.4	2110	6764	8949.43	1.47752	0.523178	2.82412	0.00237052	0.0484592	gene	4985496	4988149	+	BT_r14	BT_r14	NA	NA	86
NC_004663.1	194	4987286	4987378	+	5194.06	23834.6	1707	9701	10109.2	1.45191	0.497902	2.91606	0.00177241	0.0427806	gene	4985496	4988149	+	BT_r14	BT_r14	NA	NA	93
NC_004663.1	195	4987571	4987643	+	5602.17	33494.9	1126	7031	11813.5	2.28363	0.475415	4.80343	7.79838e-07	0.000107381	gene	4985496	4988149	+	BT_r14	BT_r14	NA	NA	73
NC_004663.1	196	4987692	4987777	+	9208.33	46044.1	2019	16482.8	18438.6	1.83671	0.449792	4.08348	2.21835e-05	0.00158309	gene	4985496	4988149	+	BT_r14	BT_r14	NA	NA	86
NC_004663.1	197	4987814	4987927	+	15712	87393.6	5229	32218	35138.2	1.51361	0.414823	3.64879	0.000131737	0.00739027	gene	4985496	4988149	+	BT_r14	BT_r14	NA	NA	114
NC_004663.1	198	4987997	4988100	+	29416.9	191760	5085	57191.4	70863.4	2.13908	0.473938	4.51342	3.18956e-06	0.000362334	gene	4985496	4988149	+	BT_r14	BT_r14	NA	NA	104
NC_004663.1	201	5002891	5002928	+	1773.4	12368.7	168	4556.8	4716.73	2.42006	0.837458	2.88977	0.00192765	0.0444018	gene	5001983	5003568	+	BT_3845	BT_3845	NA	NA	38
NC_004663.1	202	5035516	5035562	+	174.372	2347.35	49	0	642.68	4.78046	1.65973	2.88027	0.00198668	0.0449128	gene	5035409	5038841	+	BT_3866	BT_3866	NA	NA	47
NC_004663.1	203	5043365	5043441	+	849.6	12504.1	297	71.2	3430.49	4.32503	1.24187	3.48268	0.000248208	0.0119218	gene	5042609	5043583	+	BT_3870	BT_3870	NA	NA	77
NC_004663.1	203	5043365	5043441	+	849.6	12504.1	297	71.2	3430.49	4.32503	1.24187	3.48268	0.000248208	0.0119218	gene	5043396	5043473	+	BT_t62	BT_t62	NA	NA	46
NC_004663.1	205	5134083	5134117	+	25.9703	270.848	1	0	74.4545	5.41719	1.83265	2.95594	0.0015586	0.0398088	gene	5132450	5135593	+	BT_3952	BT_3952	NA	NA	35
NC_004663.1	206	5171508	5171572	-	7364.44	26949.4	2281	6123.2	10679.5	1.91268	0.49393	3.87238	5.38895e-05	0.00335444	gene	5171025	5171741	-	BT_3970	BT_3970	NA	NA	65
NC_004663.1	207	5174492	5174574	-	21306.8	57329.5	7690	28800.4	28781.7	1.23248	0.422831	2.91483	0.00177939	0.0427806	gene	5172829	5174575	-	BT_3973	BT_3973	NA	NA	83
NC_004663.1	207	5174492	5174574	-	21306.8	57329.5	7690	28800.4	28781.7	1.23248	0.422831	2.91483	0.00177939	0.0427806	gene	5174492	5174568	-	BT_t64	BT_t64	NA	NA	77
NC_004663.1	211	5325349	5325378	+	37.1004	993.109	4	0	258.552	5.16131	1.76862	2.91827	0.0017599	0.0427647	gene	5322832	5325933	+	BT_4081	BT_4081	NA	NA	30
NC_004663.1	213	5366995	5367065	+	5654.11	84956	841	801	23063	4.70028	0.681624	6.89571	2.67981e-12	1.73958e-09	gene	5363539	5367189	+	BT_4104	BT_4104	NA	NA	71
NC_004663.1	214	5367084	5367158	+	582.477	10382.5	280	106.8	2837.94	3.72941	1.27794	2.91831	0.00175968	0.0427647	gene	5363539	5367189	+	BT_4104	BT_4104	NA	NA	75
NC_004663.1	215	5409199	5409271	-	1547.09	22931.8	530	195.8	6301.17	4.11123	0.95389	4.30997	8.16398e-06	0.000741943	gene	5404258	5409270	-	BT_4124	BT_4124	NA	NA	72
NC_004663.1	216	5436388	5436454	+	218.893	6996.9	81	17.8	1828.65	4.62482	1.48532	3.11368	0.000923843	0.029563	gene	5435839	5436616	+	BT_4140	BT_4140	NA	NA	67
NC_004663.1	217	5529725	5529814	-	1220.6	18598.2	636	516.2	5242.76	3.02343	0.947145	3.19215	0.000706079	0.0239435	gene	5527974	5530233	-	BT_4193	BT_4193	NA	NA	90
NC_004663.1	218	5604622	5604671	-	1265.13	18823.9	540	961.2	5397.56	2.74414	0.850147	3.22784	0.000623651	0.0221355	gene	5604622	5604707	-	BT_t67	BT_t67	NA	NA	50
NC_004663.1	219	5613859	5613923	-	623.287	6274.64	119	17.8	1758.68	5.01998	1.43071	3.50873	0.000225127	0.0113664	gene	5613889	5614991	-	BT_4263	BT_4263	NA	NA	35
NC_004663.1	220	5614598	5614684	-	1313.36	28348.7	735	445	7710.53	3.36662	0.881573	3.81888	6.70301e-05	0.00406113	gene	5613889	5614991	-	BT_4263	BT_4263	NA	NA	87
NC_004663.1	221	5630548	5630574	+	51.9406	270.848	4	0	81.6971	4.60827	1.60851	2.86494	0.00208545	0.0451252	gene	5628537	5631527	+	BT_4272	BT_4272	NA	NA	27
NC_004663.1	222	5704122	5704192	-	2148.12	24963.1	517	391.6	7004.97	3.96981	0.818951	4.84743	6.25344e-07	9.76581e-05	gene	5702707	5704189	-	BT_4330	BT_4330	NA	NA	68
NC_004663.1	222	5704122	5704192	-	2148.12	24963.1	517	391.6	7004.97	3.96981	0.818951	4.84743	6.25344e-07	9.76581e-05	gene	5704101	5705512	-	BT_4331	BT_4331	NA	NA	71
NC_004663.1	223	5704254	5704309	-	96.4612	631.978	11	0	184.86	4.73416	1.68771	2.80509	0.00251516	0.049236	gene	5704101	5705512	-	BT_4331	BT_4331	NA	NA	56
NC_004663.1	224	5722922	5722959	-	230.023	90.2826	1	0	80.3263	6.7046	1.68422	3.98082	3.43388e-05	0.00229464	gene	5722241	5727080	-	BT_4344	BT_4344	NA	NA	38
NC_004663.1	225	5798443	5798520	+	2370.72	40582	1065	1085.8	11275.9	3.16504	0.73713	4.29373	8.78463e-06	0.000767641	gene	5798100	5798972	+	BT_4401	BT_4401	NA	NA	78
NC_004663.1	230	6042911	6042971	+	166.952	4153	87	0	1101.74	4.70567	1.68044	2.80027	0.00255302	0.0493655	gene	6040830	6043021	+	BT_4615	dnaK	NA	NA	61
NC_004663.1	232	6085886	6085919	-	48.2306	225.707	1	17.8	73.1843	4.70318	1.61161	2.91832	0.00175961	0.0427647	gene	6085860	6088478	-	BT_4652	BT_4652	NA	NA	34
NC_004663.1	233	6165703	6165767	+	59.3607	1083.39	8	0	287.688	4.959	1.72291	2.87826	0.00199935	0.0449448	gene	6165682	6167471	+	BT_4697	BT_4697	NA	NA	65
NC_004663.1	235	6177770	6177806	+	25.9703	1173.67	1	53.4	313.511	4.56053	1.60437	2.84257	0.00223755	0.0467019	gene	6176918	6180378	+	BT_4707	BT_4707	NA	NA	37
NC_004663.1	236	6180985	6181008	+	14.8402	812.544	0	17.8	211.296	5.8598	1.94189	3.01757	0.00127405	0.0357363	gene	6180242	6181837	+	BT_4708	BT_4708	NA	NA	24
NC_004663.1	19	613091	613126	+	7.42009	541.696	0	0	137.279	6.41897	2.08324	3.08124	0.0010307	0.0314329	intergenic	NA	NA	NA	NA	NA	NA	NA	NA
NC_004663.1	22	727052	727081	+	29.6804	270.848	2	0	75.6321	4.8211	1.70112	2.83407	0.00229797	0.0474636	intergenic	NA	NA	NA	NA	NA	NA	NA	NA
NC_004663.1	29	905810	905843	+	89.0411	2934.19	2	0	756.307	7.17615	1.74415	4.11442	1.94077e-05	0.00144571	intergenic	NA	NA	NA	NA	NA	NA	NA	NA
NC_004663.1	30	946314	946344	+	48.2306	2573.05	1	195.8	704.521	4.47122	1.43033	3.12601	0.00088599	0.0287741	intergenic	NA	NA	NA	NA	NA	NA	NA	NA
NC_004663.1	52	1547704	1547728	+	74.2009	1038.25	2	0	278.613	6.47244	1.8681	3.46472	0.000265389	0.0120593	intergenic	NA	NA	NA	NA	NA	NA	NA	NA
NC_004663.1	74	2055840	2055875	+	129.852	677.12	3	0	202.493	6.2875	1.78036	3.53159	0.000206534	0.0107873	intergenic	NA	NA	NA	NA	NA	NA	NA	NA
NC_004663.1	98	2780716	2780743	+	85.331	2663.34	3	320.4	768.017	3.87239	1.34131	2.88702	0.00194453	0.0444018	intergenic	NA	NA	NA	NA	NA	NA	NA	NA
NC_004663.1	120	3382362	3382387	+	22.2603	406.272	0	17.8	111.583	5.56902	1.92787	2.88869	0.00193423	0.0444018	intergenic	NA	NA	NA	NA	NA	NA	NA	NA
NC_004663.1	140	3795368	3795392	+	51.9406	135.424	0	17.8	51.2911	5.44284	1.80927	3.00831	0.00131352	0.0361736	intergenic	NA	NA	NA	NA	NA	NA	NA	NA
NC_004663.1	145	3884717	3884748	+	51.9406	2753.62	2	231.4	759.74	4.06708	1.36446	2.98073	0.00143783	0.0381435	intergenic	NA	NA	NA	NA	NA	NA	NA	NA
NC_004663.1	199	4988249	4988332	+	7405.25	51596.5	1440	14240	18670.4	2.11052	0.441335	4.78214	8.672e-07	0.000115899	intergenic	NA	NA	NA	NA	NA	NA	NA	NA
NC_004663.1	200	4988554	4988622	+	6652.11	137275	1235	3916	37269.5	3.77366	0.575709	6.5548	2.78587e-11	1.27018e-08	intergenic	NA	NA	NA	NA	NA	NA	NA	NA
NC_004663.1	208	5197254	5197281	+	7.42009	857.685	0	17.8	220.726	5.48739	1.92769	2.84661	0.00220937	0.0464786	intergenic	NA	NA	NA	NA	NA	NA	NA	NA
NC_004663.1	210	5246687	5246712	+	48.2306	677.12	2	17.8	186.288	4.89278	1.62436	3.01212	0.00129715	0.0361609	intergenic	NA	NA	NA	NA	NA	NA	NA	NA
NC_004663.1	15	512917	513000	+	7052.79	44915.6	2855	5304.4	15032	2.18788	0.53162	4.11549	1.9318e-05	0.00144571	ncRNA	512917	513104	+	BTnc017	ssrS	NA	NA	84
NC_004663.1	16	513021	513106	+	3413.24	28439	1752	1744.4	8837.17	2.47952	0.692277	3.58168	0.000170694	0.00901901	ncRNA	512917	513104	+	BTnc017	ssrS	NA	NA	84
NC_004663.1	18	573025	573096	+	4333.33	116916	779	996.8	30756.3	4.64524	0.708732	6.55429	2.79529e-11	1.27018e-08	ncRNA	572989	573125	+	BTnc018	NA	NA	NA	72
NC_004663.1	24	768678	768753	+	1606.45	14129.2	603	462.8	4200.37	3.14304	0.994161	3.1615	0.000784787	0.0264154	ncRNA	768636	768865	+	BTnc028a	NA	NA	NA	76
NC_004663.1	25	768765	768845	+	14432.1	186840	1148	1459.6	50969.9	5.30491	0.637267	8.32446	4.23569e-17	7.88157e-14	ncRNA	768636	768865	+	BTnc028a	NA	NA	NA	81
NC_004663.1	28	901851	901907	-	1806.79	27716.8	42	17.8	7395.84	7.32446	0.88246	8.30005	5.2035e-17	7.88157e-14	ncRNA	901828	901902	-	BTnc032	NA	NA	NA	52
NC_004663.1	32	959073	959143	+	241.153	5462.1	95	0	1449.56	5.07584	1.64616	3.08344	0.00102309	0.0314131	ncRNA	959075	959219	+	BTnc035	gibS	NA	NA	69
NC_004663.1	33	959144	959213	+	463.756	18869.1	167	35.6	4883.86	4.92414	1.19145	4.1329	1.79111e-05	0.00140324	ncRNA	959075	959219	+	BTnc035	gibS	NA	NA	70
NC_004663.1	38	1155055	1155105	-	44.5205	2211.92	11	0	566.861	4.91147	1.6911	2.90431	0.00184034	0.0435548	ncRNA	1154873	1155106	-	BTnc042	NA	NA	NA	51
NC_004663.1	48	1515065	1515138	+	11972.3	195958	1604	1619.8	52788.6	4.89059	0.692073	7.06658	7.93987e-13	6.01313e-10	ncRNA	1515039	1515163	+	BTnc049	NA	NA	NA	74
NC_004663.1	49	1533775	1533835	+	434.075	4468.99	31	0	1233.52	6.21005	1.55673	3.98916	3.31542e-05	0.00224854	ncRNA	1533777	1533861	+	BTnc053	NA	NA	NA	59
NC_004663.1	53	1590411	1590476	-	367.294	15980	163	106.8	4154.28	4.08242	1.17325	3.47958	0.000251102	0.0119218	ncRNA	1590428	1590526	-	BTnc055	NA	NA	NA	49
NC_004663.1	64	1803848	1803910	-	489.726	7538.6	33	35.6	2024.23	5.60678	1.28643	4.3584	6.55081e-06	0.000661486	ncRNA	1803818	1803908	-	BTnc067	NA	NA	NA	61
NC_004663.1	65	1836385	1836450	+	1294.81	34623.4	465	534	9229.3	3.70474	0.797687	4.64435	1.70575e-06	0.000203972	ncRNA	1836309	1836664	+	BTnc069	NA	NA	NA	66
NC_004663.1	68	1908475	1908543	-	311.644	5913.51	79	89	1598.29	3.93031	1.32824	2.95905	0.00154297	0.0398088	ncRNA	1908398	1908554	-	BTnc072	NA	NA	NA	69
NC_004663.1	76	2088569	2088659	-	2452.34	28755	868	676.4	8187.94	3.41827	0.77422	4.41511	5.04789e-06	0.00052131	ncRNA	2088367	2088879	-	BTnc081	NA	NA	NA	91
NC_004663.1	77	2167755	2167808	+	675.228	8215.72	31	17.8	2234.94	6.26454	1.30209	4.81114	7.50363e-07	0.000106551	ncRNA	2167757	2167896	+	BTnc085	NA	NA	NA	52
NC_004663.1	78	2186449	2186522	-	953.481	13948.7	186	1085.8	4043.49	3.01621	0.883841	3.41262	0.000321712	0.0139225	ncRNA	2186381	2186669	-	BTnc311	NA	NA	NA	74
NC_004663.1	83	2360825	2360893	+	1547.09	18778.8	832	890	5511.97	2.62764	0.873163	3.00934	0.00130908	0.0361736	ncRNA	2360809	2360905	+	BTnc094	NA	NA	NA	69
NC_004663.1	86	2398354	2398425	-	671.518	10247.1	107	17.8	2760.85	5.454	1.34279	4.06169	2.43589e-05	0.00167707	ncRNA	2398257	2398423	-	BTnc097	NA	NA	NA	70
NC_004663.1	87	2399704	2399773	-	2085.04	22209.5	452	249.2	6248.94	4.26312	0.881749	4.83485	6.66242e-07	9.76581e-05	ncRNA	2399674	2399771	-	BTnc098	NA	NA	NA	68
NC_004663.1	90	2482947	2483005	+	1517.41	19049.6	553	302.6	5355.66	3.65894	0.959344	3.814	6.83668e-05	0.00408762	ncRNA	2482954	2483051	+	BTnc104	NA	NA	NA	52
NC_004663.1	104	2954837	2954901	-	4975.17	31869.8	1653	3595.6	10523.4	2.36235	0.552315	4.27717	9.46421e-06	0.000811422	ncRNA	2954790	2955182	-	BTnc128	NA	NA	NA	65
NC_004663.1	110	3197769	3197840	+	5075.34	81209.2	1468	2776.8	22632.3	3.31935	0.611627	5.42708	2.86409e-08	6.50722e-06	ncRNA	3197765	3197845	+	BTnc146	NA	NA	NA	72
NC_004663.1	135	3765744	3765801	+	196.632	11420.8	68	106.8	2948.05	4.05084	1.24808	3.24566	0.000585894	0.0211294	ncRNA	3765732	3766002	+	BTnc163	NA	NA	NA	58
NC_004663.1	137	3777495	3777594	+	1305.94	16115.4	758	605.2	4696.15	2.73434	0.974102	2.80703	0.00250002	0.049236	ncRNA	3777488	3777698	+	BTnc166	NA	NA	NA	100
NC_004663.1	138	3777606	3777689	+	2073.91	20268.4	910	1139.2	6097.89	2.65433	0.793502	3.34508	0.000411296	0.0163621	ncRNA	3777488	3777698	+	BTnc166	NA	NA	NA	84
NC_004663.1	139	3787603	3787690	-	7757.7	83511.4	1861	1068	23549.5	4.14451	0.700582	5.91581	1.65126e-09	5.35951e-07	ncRNA	3787375	3787748	-	BTnc167	NA	NA	NA	88
NC_004663.1	146	3886504	3886557	+	604.737	9389.39	70	160.2	2556.08	4.44568	1.14217	3.89229	4.96506e-05	0.00317764	ncRNA	3886506	3886595	+	BTnc171	NA	NA	NA	52
NC_004663.1	148	3979272	3979339	+	7256.85	52047.9	494	356	15038.7	5.45245	0.652416	8.35732	3.20792e-17	7.88157e-14	ncRNA	3979274	3979411	+	BTnc174	NA	NA	NA	66
NC_004663.1	157	4174152	4174212	+	244.863	7132.33	73	53.4	1875.9	4.24854	1.37349	3.09324	0.000989918	0.0312217	ncRNA	4174152	4174409	+	BTnc182	NA	NA	NA	61
NC_004663.1	158	4174218	4174319	+	1747.43	25143.7	667	979	7134.29	3.01512	0.764335	3.94476	3.99396e-05	0.00263023	ncRNA	4174152	4174409	+	BTnc182	NA	NA	NA	102
NC_004663.1	162	4392813	4392874	-	3368.72	35074.8	523	480.6	9861.78	4.38407	0.708274	6.18979	3.01215e-10	1.1406e-07	ncRNA	4392577	4392872	-	BTnc188	NA	NA	NA	60
NC_004663.1	165	4611078	4611135	-	6885.84	22164.4	2139	7262.4	9612.91	1.64849	0.503583	3.27352	0.000531089	0.0196201	ncRNA	4610947	4611319	-	BTnc198	NA	NA	NA	58
NC_004663.1	167	4717964	4718048	+	27732.6	386635	2128	2100.4	104649	5.60207	0.748205	7.48734	3.51409e-14	3.992e-11	ncRNA	4717961	4718061	+	BTnc201	NA	NA	NA	85
NC_004663.1	174	4864933	4865002	+	2838.18	35165.1	974	2082.6	10265	2.79875	0.627528	4.45995	4.09891e-06	0.000443463	ncRNA	4864832	4865023	+	BTnc209	NA	NA	NA	70
NC_004663.1	179	4930033	4930108	-	6462.9	88070.7	862	818.8	24053.6	4.78935	0.669663	7.15188	4.27972e-13	3.88941e-10	ncRNA	4929741	4930192	-	BTnc212	NA	NA	NA	76
NC_004663.1	213	5366995	5367065	+	5654.11	84956	841	801	23063	4.70028	0.681624	6.89571	2.67981e-12	1.73958e-09	ncRNA	5366995	5367200	+	BTnc231	NA	NA	NA	71
NC_004663.1	214	5367084	5367158	+	582.477	10382.5	280	106.8	2837.94	3.72941	1.27794	2.91831	0.00175968	0.0427647	ncRNA	5366995	5367200	+	BTnc231	NA	NA	NA	75
NC_004663.1	215	5409199	5409271	-	1547.09	22931.8	530	195.8	6301.17	4.11123	0.95389	4.30997	8.16398e-06	0.000741943	ncRNA	5409124	5409270	-	BTnc232	NA	NA	NA	72
NC_004663.1	216	5436388	5436454	+	218.893	6996.9	81	17.8	1828.65	4.62482	1.48532	3.11368	0.000923843	0.029563	ncRNA	5436382	5436620	+	BTnc235	NA	NA	NA	67
NC_004663.1	222	5704122	5704192	-	2148.12	24963.1	517	391.6	7004.97	3.96981	0.818951	4.84743	6.25344e-07	9.76581e-05	ncRNA	5704097	5704189	-	BTnc248	NA	NA	NA	68
NC_004663.1	226	5800562	5800642	-	1064.78	27942.5	268	124.6	7349.96	4.74341	0.936935	5.06269	2.06691e-07	3.91335e-05	ncRNA	5800549	5800676	-	BTnc252	NA	NA	NA	81
NC_004663.1	227	5986311	5986401	+	8362.44	50016.6	4120	9576.4	18018.9	1.70005	0.489086	3.47598	0.000254492	0.0119218	ncRNA	5986294	5986400	+	BTnc259	M1_RNA	NA	NA	90
NC_004663.1	228	6024369	6024428	+	456.335	8667.13	137	17.8	2319.57	4.90006	1.42946	3.4279	0.000304132	0.0135488	ncRNA	6024348	6024667	+	BTnc262	NA	NA	NA	60
NC_004663.1	229	6024549	6024645	+	6388.7	50061.7	2438	4111.8	15750.1	2.49061	0.561683	4.43418	4.62109e-06	0.000488331	ncRNA	6024348	6024667	+	BTnc262	NA	NA	NA	97
NC_004663.1	231	6070605	6070662	+	712.329	12233.3	298	195.8	3359.86	3.55144	1.16864	3.03895	0.00118701	0.0341378	ncRNA	6070607	6070689	+	BTnc264	NA	NA	NA	56
NC_004663.1	234	6176722	6176793	-	1554.51	18643.4	881	854.4	5483.32	2.61312	0.88431	2.95499	0.00156341	0.0398088	ncRNA	6176700	6176836	-	BTnc265	NA	NA	NA	72
NC_004663.1	10	705458	705524	-	17675.1	383553	1484	2499.2	101303	5.40586	0.658491	8.20947	1.11e-16	3.05e-14	3UTR	705385	705640	-	BT_0570_3UTR	3'UTR_00141	NA	NA	67
NC_004663.1	14	900289	900355	-	17679.6	383281	1478	2552	101248	5.39364	0.655631	8.22664	9.63e-17	3.05e-14	3UTR	900101	900484	-	BT_0727_3UTR	3'UTR_00193	NA	NA	67
NC_004663.1	94	2402965	2403031	-	17666	383553	1483	2499.2	101300	5.40598	0.658477	8.20982	1.11e-16	3.05e-14	3UTR	2402712	2403141	-	BT_1914_3UTR	3'UTR_00597	NA	NA	67
NC_004663.1	156	3768304	3768361	+	3530.92	57701.2	495	11387.2	18278.6	2.58784	0.888172	2.91367	0.00178604	0.0199796	3UTR	3768078	3768372	+	BT_2989_3UTR	3'UTR_00914	NA	NA	58
NC_004663.1	9	704418	704484	-	17681.9	383064	1479	2552	101194	5.39284	0.655727	8.22422	9.82e-17	3.05e-14	gene	703677	704508	-	BT_0568	BT_0568	NA	NA	67
NC_004663.1	94	2402965	2403031	-	17666	383553	1483	2499.2	101300	5.40598	0.658477	8.20982	1.11e-16	3.05e-14	gene	2402851	2403494	-	BT_1914	BT_1914	NA	NA	67
NC_004663.1	101	2797149	2797205	-	149.962	3039.76	95	0	821.181	4.42447	1.78268	2.48192	0.0065339	0.048155	gene	2796926	2797240	-	BT_2229	BT_2229	NA	NA	57
NC_004663.1	156	3768304	3768361	+	3530.92	57701.2	495	11387.2	18278.6	2.58784	0.888172	2.91367	0.00178604	0.0199796	gene	3766875	3768372	+	BT_2989	BT_2989	NA	NA	58
NC_004663.1	158	3787132	3787197	+	3576.37	58569.7	580	11387.2	18528.3	2.49357	0.881135	2.82995	0.00232777	0.0236632	gene	3784561	3787195	+	BT_3003	BT_3003	NA	NA	64
NC_004663.1	8	600395	600476	-	2117.65	94341.2	1072	1038.4	24642.3	3.73106	1.10634	3.37245	0.000372507	0.00569783	ncRNA	600281	600474	-	BTnc020	NA	NA	NA	80
NC_004663.1	9	704418	704484	-	17681.9	383064	1479	2552	101194	5.39284	0.655727	8.22422	9.82e-17	3.05e-14	ncRNA	704399	704508	-	BTnc025	NA	NA	NA	67
NC_004663.1	10	705458	705524	-	17675.1	383553	1484	2499.2	101303	5.40586	0.658491	8.20947	1.11e-16	3.05e-14	ncRNA	705380	705521	-	BTnc026	NA	NA	NA	64
NC_004663.1	14	900289	900355	-	17679.6	383281	1478	2552	101248	5.39364	0.655631	8.22664	9.63e-17	3.05e-14	ncRNA	900214	900352	-	BTnc031	NA	NA	NA	64
NC_004663.1	32	1551167	1551248	+	2054.03	93744.1	1004	1038.4	24460.1	3.75183	1.10398	3.39846	0.000338836	0.00546146	ncRNA	1551169	1551352	+	BTnc054	NA	NA	NA	80
NC_004663.1	62	1973492	1973573	-	2117.65	94341.2	1072	1038.4	24642.3	3.73106	1.10634	3.37245	0.000372507	0.00569783	ncRNA	1973267	1973571	-	BTnc075	NA	NA	NA	80
NC_004663.1	68	2169357	2169438	-	2117.65	94341.2	1072	1038.4	24642.3	3.73106	1.10634	3.37245	0.000372507	0.00569783	ncRNA	2169243	2169436	-	BTnc086	NA	NA	NA	80
NC_004663.1	94	2402965	2403031	-	17666	383553	1483	2499.2	101300	5.40598	0.658477	8.20982	1.11e-16	3.05e-14	ncRNA	2402851	2403028	-	BTnc099	NA	NA	NA	64
NC_004663.1	95	2410598	2410668	-	4941.93	110463	1082	897.6	29346.1	4.54977	1.00933	4.50769	3.28e-06	0.000125511	ncRNA	2410579	2410814	-	BTnc101	NA	NA	NA	71
NC_004663.1	96	2410839	2410908	-	4816.96	108400	1079	827.2	28780.8	4.57736	1.02292	4.4748	3.82e-06	0.000127384	ncRNA	2410796	2410985	-	BTnc102	NA	NA	NA	70
NC_004663.1	156	3768304	3768361	+	3530.92	57701.2	495	11387.2	18278.6	2.58784	0.888172	2.91367	0.00178604	0.0199796	ncRNA	3768216	3768397	+	BTnc164	NA	NA	NA	58
NC_004663.1	163	3891633	3891714	-	2117.65	94341.2	1072	1038.4	24642.3	3.73106	1.10634	3.37245	0.000372507	0.00569783	ncRNA	3891453	3891712	-	BTnc172	NA	NA	NA	80
NC_004663.1	178	4930759	4930840	-	2117.65	94341.2	1072	1038.4	24642.3	3.73106	1.10634	3.37245	0.000372507	0.00569783	ncRNA	4930650	4930838	-	BTnc213	NA	NA	NA	80
NC_004663.1	205	6219887	6219968	+	2054.03	93744.1	1004	1038.4	24460.1	3.75183	1.10398	3.39846	0.000338836	0.00546146	ncRNA	6219889	6220072	+	BTnc266	NA	NA	NA	80

### Sheet: Plasmid
replicon	peak_id	peak_start	peak_end	peak_strand	BT-1887XL-plus__collapsed_alignments_unique	BT-1887-2-XL-plus__collapsed_alignments_unique	BT-1887XL-minus__collapsed_alignments_unique	BT-1887-2-XL-minus__collapsed_alignments_unique	baseMean	log2FoldChange	lfcSE	stat	pvalue	padj	feature_type	feature_start	feature_end	feature_strand	feature_locus_tag	feature_name	subfeature_type	feature_product	overlap_length
NC_004703.1	1	9144	9185	+	742.009	12504.1	80	3577.8	4225.99	2.50509	0.865295	2.89507	0.00189535	0.0443942	gene	9107	9597	+	BT_p548209	BT_p548209	NA	NA	42
NC_004703.1	2	21404	21481	-	4574.48	47578.9	1764	4361	14569.6	2.40518	0.556585	4.32131	7.75511e-06	0.000731682	gene	20794	21592	-	BT_p548225	BT_p548225	NA	NA	78
NC_004703.1	2	21404	21481	-	4574.48	47578.9	1764	4361	14569.6	2.40518	0.556585	4.32131	7.75511e-06	0.000731682	ncRNA	21383	21595	-	BTnc271	NA	NA	NA	78
NC_004703.1	3	30859	30895	-	70.4908	315.989	2	0	97.12	5.67351	1.68852	3.36004	0.000389658	0.015809	gene	30709	31395	-	BT_p548237	BT_p548237	NA	NA	37
NC_004703.1	3	30859	30895	-	70.4908	315.989	2	0	97.12	5.67351	1.68852	3.36004	0.000389658	0.015809	ncRNA	30709	30894	-	BTnc273	NA	NA	NA	36
NC_004703.1	3	30859	30895	-	70.4908	315.989	2	0	97.12	5.67351	1.68852	3.36004	0.000389658	0.015809	3UTR	30709	31011	-	BT_p548237_3UTR	3'UTR_01461	NA	NA	37
