## Supplementary Table 2 for "The RNA-binding protein RbpB is a central regulator of polysaccharide utilization in gut *Bacteroides*"

### Sheet: Oligonucleotides
ID	Sequence	Description	Reference
AWO-241	GTTTTTTTTAATACGACTCACTATAGGGTGTTTTTCATAGTATTAGATAAAG	Sense primer for T7 gibS pcr from chromosome or plasmid for in-vitro transcription	PMID: 32678091
AWO-311	ATAAAAAAAGCATCGGCCTGG	Reverse primer for T7 gibS pcr	PMID: 32678091
AWO-329	GTTTTTTTTAATACGACTCACTATAGGGATACACATGGTTGGGTGACG	BT_3893 Fw primer for EMSA with T7	PMID: 32678091
AWO-313	GCAACGGCTGCCATAGGCCAC	BT_3893 Rw primer for EMSA	PMID: 32678091
AWO-881	gttttttttaatacgactcactataggGTGTTTTTCATAGTATTAG	FopS-10 Fw primer for EMSA with T7	This study
AWO-652	ATAAAAAAAGGAGCAACGCCTTGC	FopS-10 rev primer for EMSA	This study
AWO-882	gttttttttaatacgactcactataggGGGTTGTTATATAAATGTG	T7 in vitro transcription of BT_3983 (5185535-5185720) for EMSA	This study
AWO-883	TGCTATTGCAGATTGTGCCGG	Rw for in vitro transcription of BT_3983 (5185535-5185720) for EMSA	This study
AWO-333	GTTTTTTTTAATACGACTCACTATAGGGACATGCTCCCGGCATTAC	cds770(Bt_0771) Fw primer for EMSA with T7	PMID: 32678091
AWO-334	GTGACGACCGGTAATGGCATC	cds770(Bt_0771) Rw primer for EMSA	PMID: 32678091
AWO-1088	gttttttttaatacgactcactataggCACAAAAAGTATCATAATCTAAAT	FopS-10mut Fw primer for EMSA with T7	This study
AWO-1089	ATAAAAAAAGGTCGTTGCGGAACG	FopS-10mut rev primer for EMSA	This study
AWO-1108	ATGAAAGTTTTAAATCGTGTTA	FopS-10 Fw primer segment 1 overlap extension PCR for EMSA	This study
AWO-1109	CGAGGGATAAAAAAAGGTCGTTGCGGAACGAGGTTGGAAACAATTGGAATTTAGATTATGATACTTTTTGTGAGTGCAAAGATACGTACTTC	FopS-10 Rw primer segment 1 overlap extension PCR for EMSA (Overlaps with AWP-057)	This study
AWO-1110	CACAAAAAGTATCATAATCTAAATTCCAATTGTTTCCAACCTCGTTCCGCAACGACCTTTTTTTATCCCTCGAGAAGGCCATCCTGA	FopS-10 Fw primer segment 2 overlap extension PCR for EMSA (mutation of RbpB binding site)	This study
AWO-1111	TTCGGAAATAGAACAGGCACAAGTAAGGCT	Fops-10 Rw primer segment 2 overlap extension PCR for EMSA	This study
AWO-271	ACACTTCCACGCATAGCACA	qPCR primers for gibS target BT_0771	PMID: 32678091
AWO-272	TTCAGTTCGTCAGGCGTACC
AWO-273	GGTTGGGCTATCCTTTGCCT	qPCR primers for gibS target BT_3893	PMID: 32678091
AWO-274	ATACCGCCTTGCTGAGCTTT
AWO-872	CAATGAGGCCATTCCCTGGT	qPCR primers for FopS-10 putative target BT_4298	This study
AWO-873	CCCGTTCACGATATCCCCAG
AWO-874	GTACGCGGACCTATTGCTGA	qPCR primers for FopS-10 putative target BT_3983	This study
AWO-875	GACTGAGTCTGTTCACGCCA
AWO-1312	CGCGTTTGCAGACAACCGTTGC	qPCR primers for BT_1410 (putative RbpB mRNA ligand)	This study
AWO-1313	TGCAGGCAGAACATGGTCTTTCCC
AWO-1318	AACGTTACGGCACTCGCGACTG	qPCR primers BT_1330 (putative RbpB mRNA ligand)	This study
AWO-1319	GCCTACTGCCGGTTGCCACAAT
AWO-1310	CAGAAGGCAGTCACGGCGTTGT	qPCR primers BT_3331 (putative RbpB mRNA ligand)	This study
AWO-1311	TATCCCACTACGGAGGCAGCGG
AWO-639	Tgtaagattagcattatgag GCAGCTCTTGAAGAAGATAC	rbpB scarless deletion Gibson assembly	This study
AWO-640	aaaattttagTATCAGAATAAATAAAAGCAGAAG
AWO-641	ttattctgataCTAAAATTTTATTAAAAATAAATAC
AWO-642	Cggccgctctagaactagtg TCAGGTGAGATATCCATATT
AWO-643	GTAATTATCCTCCTCACTCC	P1 rbpB scarless deletion confirmatory	This study
AWO-644	CCGGCTTTGGGACCTTCTAC	P2 rbpB scarless deletion confirmatory
AWO-645	GAAGGTCTGCAGTGACGGAG	P3 rbpB scarless deletion confirmatory
AWO-666	TGTAAGATTAGCATTATGAGGTCAGTCAACAAACGAATAG	BTnc098 scarless deletion Gibson assembly	This study
AWO-667	TCTTTGTACTCTTATGCGAAGGAATTATTTG
AWO-668	TTCGCATAAGAGTACAAAGATACGGACTTTTG
AWO-669	CGGTGGCGGCCGCTCTAGAATTTACGATATTTCCGCCTC
AWO-670	TGTAAGATTAGCATTATGAGAGTGACTACAACTCCCATC	BTnc188 scarless deletion Gibson assembly	This study
AWO-671	TCTTTGTAGTTGCCCGCAAACTAACTATTG
AWO-672	TTTGCGGGCAACTACAAAGATAGGGACTTTTC
AWO-673	CGGTGGCGGCCGCTCTAGAATAGGTTGCCGTCTTCATAC
AWO-674	CTATTAAACCATGTTATAAGATGTC	P1 BTnc098 scarless deletion confirmatory	This study
AWO-675	ATAGATTGCATCGTGTTCTGG	P2 BTnc098 scarless deletion confirmatory
AWO-676	CGGCTGTCAGTCCGCTTATAG	P3 BTnc098 scarless deletion confirmatory
AWO-677	CTATTAAACCATGTTATAAAGCGCC	P1 BTnc188 scarless deletion confirmatory	This study
AWO-678	GTAAACAACTAAAAAAGAAG	P2 BTnc188 scarless deletion confirmatory
AWO-679	GCCGCATTCGCCGTACGTGCC	P3 BTnc188 scarless deletion confirmatory
AWO-780	TGTAAGATTAGCATTATGAGGAAGATTCTCAATCGACGTGCAG	FopS-10 scarless deletion Gibson assembly	This study
AWO-781	TCTTTGCACTGCCCGTATCCCGGCTTTC
AWO-782	GGATACGGGCAGTGCAAAGATACGTACTTC
AWO-783	CGGTGGCGGCCGCTCTAGAAGGGATTTACACCCGATTC
AWO-784	GGCGAACTGACGCTGGAAAG	P1 FopS-10 scarless deletion confirmatory	This study
AWO-785	GGAATTGTCCAATCAGCACCAGCTC	P2 FopS-10 scarless deletion confirmatory
AWO-786	GTGGCAGGTCTTCTGACTGACTCTTG	P3 FopS-10 scarless deletion confirmatory
AWO-1063	AACCACCTCCACGGTTACCACC	qPCR primers for rbpB	This study
AWO-1064	ACCGGCAGATCCAGAGGATTCG
AWO-725	ATAATGTCTTCTGCTTTTATATCACGCATGGTATGGATGA	Gibson assembly fragment 1 FW primer rbpB::3xflag (backbone AWP-015)	This study
AWO-726	AAACCTGAAATGTAAATGTTCATTGAAAATAAATTATTGTTAATATTACCTTTGA	Gibson assembly fragment 1 RW primer rbpB::3xflag (backbone AWP-015)
AWO-727	TTAACAATAATTTATTTTCAATGAACATTTACATTTCAGGTTTAAGTTATGGC	Gibson assembly fragment 2 FW primer rbpB::3xflag
AWO-728	TCATCCATACCATGCGTGATATAAAAGCAGAAGACATTATCTTCTGC	Gibson assembly fragment 2 RW primer rbpB::3xflag
AWO-733	CGTAACAGATGAGGGCAAGCGG	confirmatory primers Gibson Assembly of rbpB::3xflag	This study
AWO-734	TCATACAAGCGGTCGGTTCGGA
AWO-815	gactgggcctttcgttttacTGAAGTTGCTTATTTGTTAATG	BTnc098 + 100ntup_fwd (Gibson assembly sRNA complementation)	This study
AWO-816	tccgtcaggatggccttctcAGCAAAAAAAAGGCTATCTATC	BTnc098 + 100nt up_rev (Gibson assembly sRNA complementation)
AWO-817	gactgggcctttcgttttacAAAAGGGATGTTTTTCTATGAAAG	BTnc099 +100ntupstream_fwd (Gibson assembly sRNA complementation)	This study
AWO-818	tccgtcaggatggccttctcATAAAAAAAGGAGCAACGC	BTnc099 +100ntupstream_rev (Gibson assembly sRNA complementation)
AWO-819	gactgggcctttcgttttacAATCGTTAACAAACCCGTTATTTC	BTnc188 +100ntupstream_fwd (Gibson assembly sRNA complementation)	This study
AWO-820	tccgtcaggatggccttctcATAAAAAAAGGCTATCTATCCC	BTnc188 +100ntupstream_rev (Gibson assembly sRNA complementation)
AWO-821	gatccccctcgaattggaattc	Confirmatory Fw (Gibson assembly sRNA complementation)	This study
AWO-822	cacaaatgctgttccatcactg	Confirmatory Rw (Gibson assembly sRNA complementation)
AWO-1229	GTTTTTTTTAATACGACTCACTATAGGGTGAATCGAAAATAATAAATGGAATATCG	5‘ susC BT_3983::3xflag Fw primer segment 1 overlap extension PCR for in vitro translation	This study	BT3983_fwd
AWO-1230	CGAGCCTCTACACGAGTC	5‘ susC BT_3983::3xflag Rw primer segment 1 overlap extension PCR for in vitro translation		BT3983_rev
AWO-1231	ATGACTCGTGTAGAGGCTCGCGTAAAGGCGAAGAGCTG	5‘ susC BT_3983::3xflag Fw primer segment 2 overlap extension PCR for in vitro translation	This study	Gfp_fw
AWO-1232	TGACCTTTATCATCATCGTC	5‘ susC BT_3983::3xflag Rw primer segment 2 overlap extension PCR for in vitro translation		Gfp_rw
AWO-1299	TTTAAGAAGGAGATATACATATGCGTAAAGGCGAAGAGCT	E.coli RBS_gfp::3xflag Fw primer segment 1 overlap extension PCR for in vitro translation	This study
AWO-1210	CGAGCTAATCAGCTAGGATTTAG	E.coli RBS_gfp::3xflag Rw primer segment 1 overlap extension PCR for in vitro translation
AWO-1301	TGGGCCTTTCGTTTTACAATTGAAGCATTTATCAGGGTTATTG	E.coli RBS_gfp::3xflag Fw primer segment 2 overlap extension PCR for in vitro translation	This study
AWO-1302	AGCTCTTCGCCTTTACGCATATGTATATCTCCTTCTTAAAGTTAAACA	E.coli RBS_gfp::3xflag Rw primer segment 2 overlap extension PCR for in vitro translation
AWO-1303	gtttttttTAATACGACTCACTATAGGGTCTAGAAATAATTTTG	T7 Fw for in vitro transcription E.coli RBS_gfp::3xflag (use with AWO-1210 rev) for in vitro translation	This study

### Sheet: Plasmids
ID	Name	Description	Reference
AWP-013	pExchange_tdk_gibS	gibS knockout plasmid	PMID: 32678091
AWP-016	pNBU2_erm_TetR_P1T_D_gibS	gibS complementation plasmid	PMID: 32678091
AWP-015	pWW3452 (GFP++)	sfGFP expression plasmid	PMID: 28431251
AWP-033	PSIE1 - Addgene 136355	Plasmid for scarless deletion	PMID: 31712278
AWP-050	pWW3452 + C-terminal 3xFLAG of rbpB	rbpB::3xFLAG for CLIP-seq	This study
AWP-056	pWW3452 + BTnc098	fopS-09 complementation plasmid	This study
AWP-057	pWW3452 + BTnc099	fopS-10 complementation plasmid	This study
AWP-058	pWW3452 + BTnc188	fopS-13 complementation plasmid	This study
AWP-045	pSIE1 with homology arms for deletion of BTnc098	fopS-09 knockout plasmid	This study
AWP-046	pSIE1 with homology arms for deletion of BTnc188	fopS-13 knockout plasmid	This study
AWP-055	pSIE1 with homology arms for deletion of BTnc099	fopS-10 knockout plasmid	This study
AWP-094	pSIE1 with homology arms for deletion of BT_1887	rbpB knockout plasmid	This study

### Sheet: Strains
ID	Name	Description	Reference
AWS-001	B. theta WT	Wild-type B. thetaiotaomicron VPI-5482	DSM 2079
AWS-014	E. coli S17-1 lambda pir	Required for conjugation with B. thetaiotaomicron	ATCC BAA-2428
AWS-028	∆gibS	gibS deletion strain (pos. 959075 to 959248) in AWS-003 background	PMID: 32678091
AWS-035	gibS+	gibScomplementation strain in AWS-028 background	PMID: 32678091
AWS-296	∆fopS-10	FopS-10 deletion strain in AWS-001 background	This study
AWS-317	fopS-10+	FopS-10 complementation strain in AWS-296 background	This study
AWS-211	∆fopS-09	FopS-09 deletion strain in AWS-001 background	This study
AWS-316	fopS-09+	FopS-09 complementation strain in AWS-211 background	This study
AWS-212	∆fopS-13	FopS-13 deletion strain in AWS-001 background	This study
AWS-318	fopS-13+	FopS-13 complementation strain in AWS-212 background	This study
AWS-218	rbpB++	RbpB-FLAG in AWS-001 background (overexpression of RbpB-FLAG)	This study
AWS-323	∆rbpB	RbpB deletion strain in AWS-001 background	This study
